# Genetic mapping in the red mason bee implicates *ANTSR* as an ancient sex-determining locus in bees and ants

**DOI:** 10.1101/2025.07.03.662907

**Authors:** Tilman Rönneburg, Demetris Taliadoros, Anna Olsson, Sara Magnusson, Linn Huser, Muhammad Nafiz Ikhwan Bin Nor Fuad, Turid Everitt, Giselle C. Martín-Hernández, Panagiotis Theodorou, Björn Cederberg, Robert J. Paxton, Karsten Seidelmann, Matthew T. Webster

**Affiliations:** Department of Medical Microbiology and Biochemistry, SciLifeLab, Uppsala University, Uppsala, Sweden; Swedish Species Information Centre, Swedish University of Agricultural Sciences, Uppsala, Sweden; General Zoology, Institute of Biology, Martin Luther University Halle-Wittenberg, Halle (Saale), Germany; Animal Physiology, Institute of Biology, Martin Luther University Halle-Wittenberg, Halle (Saale), Germany

## Abstract

Haplodiploid inheritance, in which females are diploid and males are haploid, is found in all species of Hymenoptera. Sex in haplodiploids is commonly determined by the alleles present at a complementary sex determination (CSD) locus, with heterozygosity triggering the female developmental pathway. The identity of this locus differs among taxa and is only known in a few species. Here, we map a single CSD locus to a 2 kbp region in the genome of the red mason bee *Osmia bicornis*. It overlaps the long noncoding RNA *ANTSR*, which has been identified as the sex-determining gene in the invasive ant *Linepithema humile*. This locus is homozygous in diploid males and exhibits extremely high levels of haplotype diversity, consistent with the action of frequency-dependent selection. The elevated levels of heterozygosity in the CSD locus enable us to fine-map potentially functional genetic variation within it. We also identify elevated levels of genetic diversity in the ortholog of the CSD locus in five other bee and ant genera, suggesting that it may govern sex determination widely in Hymenoptera. Our data are consistent with the hypothesis that *ANTSR* evolved a role in sex determination over 150 million years ago and is the ancestral sex-determination locus of bees and ants.
