## supplementary tables for "Genetic mapping in the red mason bee implicates *ANTSR* as an ancient sex-determining locus in bees and ants"

### Sheet: Table S1 - sequencing
Table S1 - summary of all samples sequenced
														predicted ploidy	predicted ploidy	confirmed ploidy	confirmed ploidy	confirmed ploidy
NGI ID	USER ID	predicted_sex	predicted_nest_origin	Origin	batch	Mreads	>=Q30	O(HOM)	E(HOM)	N_SITES	F	ploidy_F_0.95	Sex	pot. dip. male	female	haploid male	diploid male	diploid female
P23261_412	OS_01	diploid male	diploid male nest	Halle, Germany	batch 1	23.7	89.12	2100256	2.06737e+06	2455419	0.08475	diploid	DIPLOID MALE	1	0	0	1	0
P23261_413	OS_02	diploid male	diploid male nest	Halle, Germany	batch 1	8.67	89.63	2338397	1.97935e+06	2345784	0.97984	haploid	HAPLOID MALE	1	0	1	0	0
P23261_414	OS_03	diploid male	diploid male nest	Halle, Germany	batch 1	21.23	89.79	2441036	2.06508e+06	2453502	0.96791	haploid	HAPLOID MALE	1	0	1	0	0
P23261_415	OS_04	diploid male	diploid male nest	Halle, Germany	batch 1	18.81	88.68	2439766	2.06339e+06	2451391	0.97004	haploid	HAPLOID MALE	1	0	1	0	0
P23261_416	OS_05	diploid male	diploid male nest	Halle, Germany	batch 1	14.61	89.02	2433741	2.05796e+06	2444727	0.9716	haploid	HAPLOID MALE	1	0	1	0	0
P23261_417	OS_06	diploid male	diploid male nest	Halle, Germany	batch 1	12.68	89.57	2425586	2.04982e+06	2434475	0.97689	haploid	HAPLOID MALE	1	0	1	0	0
P23261_418	OS_07	diploid male	diploid male nest	Halle, Germany	batch 1	18.79	89.45	2440072	2.06424e+06	2452462	0.96809	haploid	HAPLOID MALE	1	0	1	0	0
P23261_419	OS_08	diploid male	diploid male nest	Halle, Germany	batch 1	15.26	89.27	2434401	2.05844e+06	2445323	0.97177	haploid	HAPLOID MALE	1	0	1	0	0
P23261_420	OS_09	diploid male	diploid male nest	Halle, Germany	batch 1	10.69	89.58	2410076	2.0376e+06	2418897	0.97687	haploid	HAPLOID MALE	1	0	1	0	0
P23261_421	OS_10	diploid male	diploid male nest	Halle, Germany	batch 1	19.29	89.32	2111673	2.07059e+06	2459675	0.10558	diploid	DIPLOID MALE	1	0	0	1	0
P23261_422	OS_11	diploid male	diploid male nest	Halle, Germany	batch 1	12.29	89.74	2416602	2.04426e+06	2427264	0.97216	haploid	HAPLOID MALE	1	0	1	0	0
P23261_423	OS_12	diploid male	diploid male nest	Halle, Germany	batch 1	13.97	88.27	2421471	2047282	2431004	0.97516	haploid	HAPLOID MALE	1	0	1	0	0
P23261_424	OS_13	diploid male	diploid male nest	Halle, Germany	batch 1	16.35	89.29	2435719	2.05843e+06	2445486	0.97477	haploid	HAPLOID MALE	1	0	1	0	0
P23261_425	OS_14	diploid male	diploid male nest	Halle, Germany	batch 1	21.77	89.56	2084419	2.07169e+06	2461236	0.03269	diploid	DIPLOID MALE	1	0	0	1	0
P23261_426	OS_15	diploid male	diploid male nest	Halle, Germany	batch 1	7.12	89.24	2319353	1.96484e+06	2327136	0.97852	haploid	HAPLOID MALE	1	0	1	0	0
P23261_427	OS_16	diploid male	diploid male nest	Halle, Germany	batch 1	15.84	89.33	2433791	2.05712e+06	2443276	0.97544	haploid	HAPLOID MALE	1	0	1	0	0
P23261_428	OS_17	diploid male	diploid male nest	Halle, Germany	batch 1	22.41	89.51	2438224	2061357	2449458	0.97105	haploid	HAPLOID MALE	1	0	1	0	0
P27152_153	OS79	female	random	Uppland, Sweden	batch 2	15.29	89.43	2070374	2.0762e+06	2466163	-0.01493	diploid	FEMALE	0	1	0	0	1
P27152_154	OS80	female	random	Uppland, Sweden	batch 2	20	89.51	2058353	2.07841e+06	2469082	-0.05133	diploid	FEMALE	0	1	0	0	1
P27152_155	OS81	female	random	Uppland, Sweden	batch 2	24.17	90.01	2060432	2.07747e+06	2468007	-0.04363	diploid	FEMALE	0	1	0	0	1
P27152_156	OS82	female	random	Uppland, Sweden	batch 2	23.02	89.51	2066003	2.0778e+06	2468419	-0.0302	diploid	FEMALE	0	1	0	0	1
P27152_157	OS01	diploid male	diploid male nest	Uppland, Sweden	batch 2	18.25	88.91	2450820	2.0718e+06	2461152	0.97346	haploid	HAPLOID MALE	1	0	1	0	0
P27152_158	OS02	diploid male	diploid male nest	Uppland, Sweden	batch 2	18.47	89.3	2448937	2.07108e+06	2460297	0.97081	haploid	HAPLOID MALE	1	0	1	0	0
P27152_159	OS03	diploid male	diploid male nest	Uppland, Sweden	batch 2	18.99	89.06	2448889	2.07104e+06	2460170	0.97101	haploid	HAPLOID MALE	1	0	1	0	0
P27152_160	OS04	diploid male	diploid male nest	Uppland, Sweden	batch 2	25.98	89.13	2452670	2.0738e+06	2463751	0.97158	haploid	HAPLOID MALE	1	0	1	0	0
P27152_161	OS05	diploid male	diploid male nest	Uppland, Sweden	batch 2	26.71	90.03	2449489	2.07038e+06	2459463	0.97437	haploid	HAPLOID MALE	1	0	1	0	0
P27152_162	OS06	diploid male	diploid male nest	Uppland, Sweden	batch 2	23.88	88.71	2449705	2.07376e+06	2463655	0.96422	haploid	HAPLOID MALE	1	0	1	0	0
P27152_163	OS07	diploid male	diploid male nest	Uppland, Sweden	batch 2	30.64	88.66	2451217	2.07387e+06	2463848	0.96761	haploid	HAPLOID MALE	1	0	1	0	0
P27152_164	OS08	diploid male	diploid male nest	Uppland, Sweden	batch 2	34.98	89.72	2450556	2.0727e+06	2462568	0.96919	haploid	HAPLOID MALE	1	0	1	0	0
P27152_165	OS09	diploid male	diploid male nest	Uppland, Sweden	batch 2	23.73	89.32	2450994	2072406	2462064	0.97159	haploid	HAPLOID MALE	1	0	1	0	0
P27152_166	OS10	diploid male	diploid male nest	Uppland, Sweden	batch 2	23.75	89.23	2448901	2.07219e+06	2461866	0.96673	haploid	HAPLOID MALE	1	0	1	0	0
P27152_167	OS11	diploid male	diploid male nest	Uppland, Sweden	batch 2	20.35	89.08	2445697	2.06806e+06	2456332	0.97261	haploid	HAPLOID MALE	1	0	1	0	0
P27152_168	OS12	diploid male	diploid male nest	Uppland, Sweden	batch 2	22.67	88.58	2449559	2.07316e+06	2463052	0.96539	haploid	HAPLOID MALE	1	0	1	0	0
P27152_169	OS13	diploid male	diploid male nest	Uppland, Sweden	batch 2	18.56	90	2447274	2069006	2457792	0.97295	haploid	HAPLOID MALE	1	0	1	0	0
P27152_170	OS14	diploid male	diploid male nest	Uppland, Sweden	batch 2	25.49	89.35	2064874	2077380	2467843	-0.03203	diploid	DIPLOID MALE	1	0	0	1	0
P27152_171	OS15	diploid male	diploid male nest	Uppland, Sweden	batch 2	30.39	90.07	2451929	2.07425e+06	2464293	0.9683	haploid	HAPLOID MALE	1	0	1	0	0
P27152_172	OS16	diploid male	diploid male nest	Uppland, Sweden	batch 2	24.61	89.09	2453597	2.07429e+06	2464380	0.97236	haploid	HAPLOID MALE	1	0	1	0	0
P27152_173	OS60	female	random	Uppland, Sweden	batch 2	19.68	89.1	2077636	2.07577e+06	2465666	0.00478	diploid	FEMALE	0	1	0	0	1
P27152_174	OS61	female	random	Uppland, Sweden	batch 2	21.65	88.75	2054011	2.0776e+06	2468066	-0.06042	diploid	FEMALE	0	1	0	0	1
P27152_175	OS62	female	random	Uppland, Sweden	batch 2	20.03	88.9	2059297	2.07751e+06	2468010	-0.04665	diploid	FEMALE	0	1	0	0	1
P27152_176	OS63	female	random	Uppland, Sweden	batch 2	24.7	89.37	2087829	2.0771e+06	2467506	0.02747	diploid	FEMALE	0	1	0	0	1
P27152_177	OS64	female	random	Uppland, Sweden	batch 2	21.89	88.43	2084550	2.07696e+06	2467291	0.01944	diploid	FEMALE	0	1	0	0	1
P27152_179	OS66	female	random	Uppland, Sweden	batch 2	23.18	87.97	2076345	2.07671e+06	2467028	-0.00094	diploid	FEMALE	0	1	0	0	1
P27152_180	OS67	female	random	Uppland, Sweden	batch 2	20.89	88.64	2058019	2.07832e+06	2469017	-0.05196	diploid	FEMALE	0	1	0	0	1
P27152_231	OS41	diploid male	diploid male nest	Uppland, Sweden	batch 2	28.61	89.22	2451163	2.07352e+06	2463501	0.96836	haploid	HAPLOID MALE	1	0	1	0	0
P27152_232	OS42	diploid male	diploid male nest	Uppland, Sweden	batch 2	35.47	90.01	2450373	2.07405e+06	2464152	0.96468	haploid	HAPLOID MALE	1	0	1	0	0
P27152_249	OS17	diploid male	diploid male nest	Uppland, Sweden	batch 2	25.97	89.54	2451529	2.07337e+06	2463188	0.97009	haploid	HAPLOID MALE	1	0	1	0	0
P27152_250	OS18	diploid male	diploid male nest	Uppland, Sweden	batch 2	26.94	89.57	2453518	2.07448e+06	2464579	0.97165	haploid	HAPLOID MALE	1	0	1	0	0
P27152_251	OS19	diploid male	diploid male nest	Uppland, Sweden	batch 2	29.22	89.59	2449861	2.07343e+06	2463365	0.96537	haploid	HAPLOID MALE	1	0	1	0	0
P27152_252	OS20	diploid male	diploid male nest	Uppland, Sweden	batch 2	27.09	89.77	2450343	2.07039e+06	2459822	0.97566	haploid	HAPLOID MALE	1	0	1	0	0
P27152_253	OS21	diploid male	diploid male nest	Uppland, Sweden	batch 2	29.68	89.7	2452039	2.07337e+06	2463247	0.97125	haploid	HAPLOID MALE	1	0	1	0	0
P27152_254	OS22	diploid male	diploid male nest	Uppland, Sweden	batch 2	21.97	89.86	2449141	2.06977e+06	2458521	0.97587	haploid	HAPLOID MALE	1	0	1	0	0
P27152_255	OS23	diploid male	diploid male nest	Uppland, Sweden	batch 2	19.57	88.92	2450685	2.07253e+06	2462109	0.97068	haploid	HAPLOID MALE	1	0	1	0	0
P27152_256	OS24	diploid male	diploid male nest	Uppland, Sweden	batch 2	32.92	89.76	2452039	2.07464e+06	2464895	0.96706	haploid	HAPLOID MALE	1	0	1	0	0
P27152_257	OS44	diploid male	diploid male nest	Halle, Germany	batch 2	30.96	89.31	2100165	2079149	2470077	0.05376	diploid	DIPLOID MALE	1	0	0	1	0
P27152_258	OS45	diploid male	diploid male nest	Halle, Germany	batch 2	35.62	89.6	2104677	2.07896e+06	2469977	0.06577	diploid	DIPLOID MALE	1	0	0	1	0
P27152_259	OS46	diploid male	diploid male nest	Halle, Germany	batch 2	27.29	89.12	2452633	2.07386e+06	2463900	0.97111	haploid	HAPLOID MALE	1	0	1	0	0
P27152_260	OS47	diploid male	diploid male nest	Halle, Germany	batch 2	20.83	89.47	2449816	2.07235e+06	2461934	0.9689	haploid	HAPLOID MALE	1	0	1	0	0
P27152_261	OS48	diploid male	diploid male nest	Halle, Germany	batch 2	26.51	89.6	2450924	2.07393e+06	2463914	0.96669	haploid	HAPLOID MALE	1	0	1	0	0
P27152_262	OS49	diploid male	diploid male nest	Halle, Germany	batch 2	28.8	88.35	2114507	2.07914e+06	2470044	0.09048	diploid	DIPLOID MALE	1	0	0	1	0
P27152_263	OS50	diploid male	diploid male nest	Halle, Germany	batch 2	28.64	89.92	2115750	2.07933e+06	2470286	0.09315	diploid	DIPLOID MALE	1	0	0	1	0
P27152_264	OS51	diploid male	diploid male nest	Halle, Germany	batch 2	35.45	89.6	2117388	2079703	2470761	0.09637	diploid	DIPLOID MALE	1	0	0	1	0
P27152_265	OS52	diploid male	diploid male nest	Halle, Germany	batch 2	30.34	88.93	2453224	2.07441e+06	2464615	0.97081	haploid	HAPLOID MALE	1	0	1	0	0
P27152_266	OS53	diploid male	diploid male nest	Halle, Germany	batch 2	16.71	88.58	2446250	2.06893e+06	2457683	0.97059	haploid	HAPLOID MALE	1	0	1	0	0
P27152_267	OS54	diploid male	diploid male nest	Halle, Germany	batch 2	30.23	89.69	2453051	2.07377e+06	2463638	0.97284	haploid	HAPLOID MALE	1	0	1	0	0
P27152_268	OS55	diploid male	diploid male nest	Halle, Germany	batch 2	23.79	89.4	2452278	2.07447e+06	2464506	0.96865	haploid	HAPLOID MALE	1	0	1	0	0
P27152_269	OS56	diploid male	diploid male nest	Halle, Germany	batch 2	27.6	89.5	2448659	2.07001e+06	2459136	0.97308	haploid	HAPLOID MALE	1	0	1	0	0
P27152_270	OS57	diploid male	diploid male nest	Halle, Germany	batch 2	32.44	89.44	2451772	2.07321e+06	2463130	0.97087	haploid	HAPLOID MALE	1	0	1	0	0
P27152_271	OS58	diploid male	diploid male nest	Halle, Germany	batch 2	29.93	88.85	2450429	2073647	2463584	0.96626	haploid	HAPLOID MALE	1	0	1	0	0
P27152_272	OS59	female	random	Uppland, Sweden	batch 2	25.45	89.16	2089202	2079057	2469954	0.02595	diploid	FEMALE	0	1	0	0	1
P27152_338	OS76	female	random	Uppland, Sweden	batch 2	5.17	88.54	2102085	1.90461e+06	2245750	0.57886	diploid	FEMALE	0	1	0	0	1
P27152_339	OS77	female	random	Uppland, Sweden	batch 2	16.16	89.5	2066543	2076503	2466652	-0.02553	diploid	FEMALE	0	1	0	0	1
P27152_340	OS78	female	random	Uppland, Sweden	batch 2	19.94	89.38	2081289	2.07689e+06	2467290	0.01127	diploid	FEMALE	0	1	0	0	1
P27152_357	OS25	diploid male	diploid male nest	Uppland, Sweden	batch 2	18.9	89.65	2450697	2.07301e+06	2462779	0.969	haploid	HAPLOID MALE	1	0	1	0	0
P27152_358	OS26	diploid male	diploid male nest	Uppland, Sweden	batch 2	19.06	89.62	2453224	2.07375e+06	2463673	0.9732	haploid	HAPLOID MALE	1	0	1	0	0
P27152_359	OS27	diploid male	diploid male nest	Uppland, Sweden	batch 2	14.02	88.9	2441310	2.06305e+06	2450193	0.97706	haploid	HAPLOID MALE	1	0	1	0	0
P27152_360	OS28	diploid male	diploid male nest	Uppland, Sweden	batch 2	15.03	89.21	2442611	2.06589e+06	2454034	0.97057	haploid	HAPLOID MALE	1	0	1	0	0
P27152_361	OS29	diploid male	diploid male nest	Uppland, Sweden	batch 2	17.03	89.66	2449852	2071094	2460298	0.97316	haploid	HAPLOID MALE	1	0	1	0	0
P27152_362	OS30	diploid male	diploid male nest	Uppland, Sweden	batch 2	14.15	89.52	2446368	2.06828e+06	2456902	0.97289	haploid	HAPLOID MALE	1	0	1	0	0
P27152_363	OS31	diploid male	diploid male nest	Uppland, Sweden	batch 2	19.98	89.9	2451533	2.073e+06	2462686	0.97138	haploid	HAPLOID MALE	1	0	1	0	0
P27152_364	OS32	diploid male	diploid male nest	Uppland, Sweden	batch 2	21.11	89.84	2448019	2.0694e+06	2458046	0.9742	haploid	HAPLOID MALE	1	0	1	0	0
P27152_365	OS33	diploid male	diploid male nest	Uppland, Sweden	batch 2	19.15	89.72	2450276	2.07117e+06	2460581	0.97354	haploid	HAPLOID MALE	1	0	1	0	0
P27152_366	OS34	diploid male	diploid male nest	Uppland, Sweden	batch 2	16.39	89.03	2440396	2068680	2457352	0.95637	haploid	HAPLOID MALE	1	0	1	0	0
P27152_367	OS35	diploid male	diploid male nest	Uppland, Sweden	batch 2	24.06	90	2448245	2.06895e+06	2457657	0.97579	haploid	HAPLOID MALE	1	0	1	0	0
P27152_368	OS36	diploid male	diploid male nest	Uppland, Sweden	batch 2	17.62	89.31	2449127	2.06992e+06	2458493	0.9759	haploid	HAPLOID MALE	1	0	1	0	0
P27152_369	OS37	diploid male	diploid male nest	Uppland, Sweden	batch 2	14.68	89.24	2445152	2.0668e+06	2454728	0.97531	haploid	HAPLOID MALE	1	0	1	0	0
P27152_370	OS38	diploid male	diploid male nest	Uppland, Sweden	batch 2	16.79	89.25	2446401	2.06787e+06	2456017	0.97523	haploid	HAPLOID MALE	1	0	1	0	0
P27152_371	OS39	diploid male	diploid male nest	Uppland, Sweden	batch 2	21.2	89.56	2450738	2.07214e+06	2461705	0.97185	haploid	HAPLOID MALE	1	0	1	0	0
P27152_372	OS40	diploid male	diploid male nest	Uppland, Sweden	batch 2	24	89.41	2451086	2.07453e+06	2464619	0.96531	haploid	HAPLOID MALE	1	0	1	0	0
P27152_373	OS68	female	random	Uppland, Sweden	batch 2	11.93	88.75	3779515	3.65848e+06	4054684	0.30548	diploid	FEMALE	0	1	0	0	1
P27152_374	OS69	female	random	Uppland, Sweden	batch 2	21.13	89.63	2101648	2.07259e+06	2461460	0.07471	diploid	FEMALE	0	1	0	0	1
P27152_375	OS70	female	random	Uppland, Sweden	batch 2	20.17	89.81	2061933	2.07852e+06	2469180	-0.04245	diploid	FEMALE	0	1	0	0	1
P27152_376	OS71	female	random	Uppland, Sweden	batch 2	14.8	89.73	2097776	2.07461e+06	2464168	0.05947	diploid	FEMALE	0	1	0	0	1
P27152_377	OS72	female	random	Uppland, Sweden	batch 2	23.3	89.91	2064590	2.07906e+06	2469955	-0.03702	diploid	FEMALE	0	1	0	0	1
P27152_378	OS73	female	random	Uppland, Sweden	batch 2	16.75	89.27	2127078	2.07468e+06	2464162	0.13454	diploid	FEMALE	0	1	0	0	1
P27152_379	OS74	female	random	Uppland, Sweden	batch 2	19.87	88.51	3727735	3.68317e+06	4085943	0.11065	diploid	FEMALE	0	1	0	0	1
P27152_380	OS75	female	random	Uppland, Sweden	batch 2	16.16	89.54	2072068	2.07681e+06	2467012	-0.01215	diploid	FEMALE	0	1	0	0	1
P29410_109	OS_XX_01	female	random	Halle, Germany	batch 3	7.81	86.05	2138937	1.9861e+06	2348777	0.42141	diploid	FEMALE	0	1	0	0	1
P29410_110	OS_XX_02	female	random	Halle, Germany	batch 3	3.76	84.96	1941396	1.728e+06	2026479	0.71494	diploid	FEMALE	0	1	0	0	1
P29410_111	OS_XX_03	female	random	Halle, Germany	batch 3	44.33	87.39	2080426	2079913	2470975	0.00131	diploid	FEMALE	0	1	0	0	1
P29410_112	OS_XX_04	female	random	Halle, Germany	batch 3	39.82	88.03	2089885	2.07917e+06	2470083	0.0274	diploid	FEMALE	0	1	0	0	1
P29410_113	OS_XX_05	female	random	Halle, Germany	batch 3	32.87	86.87	2101323	2.07897e+06	2469866	0.05718	diploid	FEMALE	0	1	0	0	1
P29410_114	OS_XX_06	female	random	Halle, Germany	batch 3	33.17	88.06	2082432	2.07921e+06	2470085	0.00823	diploid	FEMALE	0	1	0	0	1
P29410_115	OS_XX_07	female	random	Halle, Germany	batch 3	3.59	86.05	1958941	1.75053e+06	2055229	0.68399	diploid	FEMALE	0	1	0	0	1
P29410_116	OS_XX_08	female	random	Halle, Germany	batch 3	6.37	85.49	2131733	1.98828e+06	2352364	0.39402	diploid	FEMALE	0	1	0	0	1
P29410_117	OS_2023_71_01	diploid male	diploid male nest	Halle, Germany	batch 3	3.87	86.67	1874774	1.65066e+06	1933743	0.79169	diploid	DIPLOID MALE	1	0	0	1	0
P29410_118	OS_2023_71_02	diploid male	diploid male nest	Halle, Germany	batch 3	5.92	86.6	2139142	1.89556e+06	2237164	0.71305	diploid	DIPLOID MALE	1	0	0	1	0
P29410_119	OS_2023_71_03	female	diploid male nest	Halle, Germany	batch 3	4.39	86.48	2064571	1.83189e+06	2156655	0.71646	diploid	FEMALE	0	1	0	0	1
P29410_120	OS_2023_71_04	diploid male	diploid male nest	Halle, Germany	batch 3	27.36	87.77	2159500	2.07859e+06	2469410	0.20703	diploid	DIPLOID MALE	1	0	0	1	0
P29410_121	OS_2023_71_05	female	diploid male nest	Halle, Germany	batch 3	48.92	87.11	2200656	2.07939e+06	2470410	0.31012	diploid	FEMALE	0	1	0	0	1
P29410_122	OS_2023_71_06	female	diploid male nest	Halle, Germany	batch 3	34.53	88.08	2091203	2.07871e+06	2469513	0.03197	diploid	FEMALE	0	1	0	0	1
P29410_123	OS_2023_71_07	female	diploid male nest	Halle, Germany	batch 3	35.77	86.98	2078493	2.07917e+06	2470072	-0.00173	diploid	FEMALE	0	1	0	0	1
P29410_124	OS_2023_71_08	diploid male	diploid male nest	Halle, Germany	batch 3	48.56	87.57	2454253	2.07539e+06	2465645	0.97081	haploid	HAPLOID MALE	1	0	1	0	0
P29410_125	OS_2023_143_01	female	diploid male nest	Halle, Germany	batch 3	8.86	85.87	2138191	2.03638e+06	2413383	0.27005	diploid	FEMALE	0	1	0	0	1
P29410_126	OS_2023_143_02	diploid male	diploid male nest	Halle, Germany	batch 3	43.56	86.65	2079375	2.08011e+06	2471274	-0.00189	diploid	DIPLOID MALE	1	0	0	1	0
P29410_127	OS_2023_143_03	female	diploid male nest	Halle, Germany	batch 3	15.01	87.4	2129934	2.07035e+06	2458290	0.15359	diploid	FEMALE	0	1	0	0	1
P29410_128	OS_2023_143_04	diploid male	diploid male nest	Halle, Germany	batch 3	53.89	87.26	2098260	2.07973e+06	2470830	0.04738	diploid	DIPLOID MALE	1	0	0	1	0
P29410_129	OS_2023_143_05	female	diploid male nest	Halle, Germany	batch 3	19.21	88.16	2086980	2.07725e+06	2467628	0.02494	diploid	FEMALE	0	1	0	0	1
P29410_130	OS_2023_143_06	diploid male	diploid male nest	Halle, Germany	batch 3	41.92	86.88	2091778	2.07945e+06	2470423	0.03154	diploid	DIPLOID MALE	1	0	0	1	0
P29410_131	OS_2023_143_07	female	diploid male nest	Halle, Germany	batch 3	39.33	87.77	2079477	2.07969e+06	2470793	-0.00054	diploid	FEMALE	0	1	0	0	1
P29410_132	OS_2023_143_08	female	diploid male nest	Halle, Germany	batch 3	41.97	86.85	2084842	2.07967e+06	2470736	0.01323	diploid	FEMALE	0	1	0	0	1
P29410_133	OS_2021_49_03	female	diploid male nest	Halle, Germany	batch 3	7.47	85.86	2124633	1.93779e+06	2287255	0.53466	diploid	FEMALE	0	1	0	0	1
P29410_134	OS_2021_49_04	female	diploid male nest	Halle, Germany	batch 3	3.67	86	1838100	1.62238e+06	1898197	0.78212	diploid	FEMALE	0	1	0	0	1
P29410_135	OS_2021_49_06	female	diploid male nest	Halle, Germany	batch 3	4.26	86.51	1815049	1602681	1874581	0.78105	diploid	FEMALE	0	1	0	0	1
P29410_136	OS_2021_49_07	female	diploid male nest	Halle, Germany	batch 3	5.06	87.28	1981781	1.77028e+06	2079350	0.68432	diploid	FEMALE	0	1	0	0	1
P29410_137	OS_2021_100_02	female	diploid male nest	Halle, Germany	batch 3	37.75	87.37	2113844	2079551	2470520	0.08771	diploid	FEMALE	0	1	0	0	1
P29410_138	OS_2021_100_03	female	diploid male nest	Halle, Germany	batch 3	5.24	86.24	2072442	1.8681e+06	2199412	0.61677	diploid	FEMALE	0	1	0	0	1
P29410_139	OS_2021_100_06	female	diploid male nest	Halle, Germany	batch 3	6.19	85.88	2065511	1870696	2204032	0.58444	diploid	FEMALE	0	1	0	0	1
P29410_140	OS_XX_09	female	random	Halle, Germany	batch 3	9.28	85.66	2144544	2.03524e+06	2412503	0.28973	diploid	FEMALE	0	1	0	0	1
P29410_147	OS_XX_10	female	random	Halle, Germany	batch 3	42.66	87.17	2087436	2.07982e+06	2470896	0.01947	diploid	FEMALE	0	1	0	0	1
P29410_148	OS_XX_11	female	random	Halle, Germany	batch 3	4.6	86.47	2031644	1.82403e+06	2144524	0.64779	diploid	FEMALE	0	1	0	0	1
P29410_149	OS_2023_169_01	female	diploid male nest	Halle, Germany	batch 3	7.76	86.88	2185243	1.94579e+06	2299807	0.67639	diploid	FEMALE	0	1	0	0	1
P29410_150	OS_2023_169_02	diploid male	diploid male nest	Halle, Germany	batch 3	6.07	84.12	2105297	1.86463e+06	2197187	0.72368	diploid	DIPLOID MALE	1	0	0	1	0
P29410_151	OS_2023_169_03	female	diploid male nest	Halle, Germany	batch 3	6.17	86.22	2012111	1.79078e+06	2105211	0.70391	diploid	FEMALE	0	1	0	0	1
P29410_152	OS_2023_169_04	female	diploid male nest	Halle, Germany	batch 3	35.28	86.93	2159262	2.07738e+06	2467981	0.20963	diploid	FEMALE	0	1	0	0	1
P29410_153	OS_2023_169_05	diploid male	diploid male nest	Halle, Germany	batch 3	29.41	87.32	2220330	2.0766e+06	2466992	0.36816	diploid	DIPLOID MALE	1	0	0	1	0
P29410_154	OS_2023_169_06	diploid male	diploid male nest	Halle, Germany	batch 3	3.24	83.72	1604356	1.3978e+06	1628563	0.8951	diploid	DIPLOID MALE	1	0	0	1	0
P29410_155	OS_2021_143_01	female	diploid male nest	Halle, Germany	batch 3	37.97	87.67	2087578	2.07653e+06	2466551	0.02833	diploid	FEMALE	0	1	0	0	1
P29410_156	OS_2021_143_03	female	diploid male nest	Halle, Germany	batch 3	46.47	87.13	2099815	2.07971e+06	2470755	0.05141	diploid	FEMALE	0	1	0	0	1
P29410_157	OS_2021_186_01	female	diploid male nest	Halle, Germany	batch 3	3.98	85.61	1893696	1.68754e+06	1977927	0.70994	diploid	FEMALE	0	1	0	0	1
P29410_158	OS_2021_186_03	female	diploid male nest	Halle, Germany	batch 3	3.72	86.92	1934426	1731276	2032327	0.6748	diploid	FEMALE	0	1	0	0	1
P29410_159	OS_2021_186_07	female	diploid male nest	Halle, Germany	batch 3	10.75	86.8	2135480	2.06032e+06	2444629	0.19556	diploid	FEMALE	0	1	0	0	1
P29410_160	OS_2021_186_08	female	diploid male nest	Halle, Germany	batch 3	25.96	85.91	2074307	2.07898e+06	2469804	-0.01196	diploid	FEMALE	0	1	0	0	1
P29410_161	OS_2021_219_01	female	diploid male nest	Halle, Germany	batch 3	3.23	86.57	1572156	1.37714e+06	1605590	0.85365	diploid	FEMALE	0	1	0	0	1
P29410_162	OS_2021_219_02	female	diploid male nest	Halle, Germany	batch 3	10.27	86.81	1776760	1.57126e+06	1837511	0.77183	diploid	FEMALE	0	1	0	0	1
P29410_163	OS_2021_143_04	female	diploid male nest	Halle, Germany	batch 3	23.79	87.02	2090049	2.07863e+06	2469332	0.02922	diploid	FEMALE	0	1	0	0	1
P29410_164	OS_2021_143_06	female	diploid male nest	Halle, Germany	batch 3	32.83	87.36	2088211	2079536	2470514	0.02219	diploid	FEMALE	0	1	0	0	1
P29410_165	OS_2023_169_07	female	diploid male nest	Halle, Germany	batch 3	3.62	87.25	1966364	1737185	2040330	0.756	diploid	FEMALE	0	1	0	0	1
P29410_167	OS_2023_169_09	female	diploid male nest	Halle, Germany	batch 3	5.51	86.68	2121067	1.89909e+06	2241372	0.64852	diploid	FEMALE	0	1	0	0	1
P29410_168	OS_2023_169_10	diploid male	diploid male nest	Halle, Germany	batch 3	6.33	86.98	2321283	1.9681e+06	2330944	0.97337	haploid	HAPLOID MALE	1	0	1	0	0
P29410_169	OS_2023_169_11	female	diploid male nest	Halle, Germany	batch 3	4.38	86.32	1595113	1.38826e+06	1617930	0.90065	diploid	FEMALE	0	1	0	0	1
P29410_170	OS_2021_219_04	female	diploid male nest	Halle, Germany	batch 3	5.38	86.09	1946418	1.74489e+06	2049039	0.66259	diploid	FEMALE	0	1	0	0	1
P29410_171	OS_2021_219_05	diploid male	diploid male nest	Halle, Germany	batch 3	3.7	85.68	1839131	1.5686e+06	1841858	0.99002	haploid	HAPLOID MALE	1	0	1	0	0
P29410_172	OS_2021_219_06	diploid male	diploid male nest	Halle, Germany	batch 3	30.29	88.23	2449839	2073836	2463788	0.96423	haploid	HAPLOID MALE	1	0	1	0	0
P29410_174	OS_2021_70_02	female	diploid male nest	Halle, Germany	batch 3	5.07	86.52	1982720	1773656	2083693	0.67432	diploid	FEMALE	0	1	0	0	1
P29410_175	OS_2021_70_04	female	diploid male nest	Halle, Germany	batch 3	8.54	85.99	2140001	1.994e+06	2359408	0.39955	diploid	FEMALE	0	1	0	0	1
P29410_177	OS_2021_70_07	female	diploid male nest	Halle, Germany	batch 3	8.63	86.53	2134177	2.00774e+06	2377184	0.34224	diploid	FEMALE	0	1	0	0	1
P29410_178	OS_2021_70_08	female	diploid male nest	Halle, Germany	batch 3	48.35	87.41	2089156	2.07986e+06	2470964	0.02376	diploid	FEMALE	0	1	0	0	1
P29410_180	OS_2021_143_07	diploid male	diploid male nest	Halle, Germany	batch 3	5.43	85.84	2100903	1.78413e+06	2104022	0.99025	haploid	HAPLOID MALE	1	0	1	0	0
P29410_181	OS_XX_12	female	random	Halle, Germany	batch 3	3.64	84.85	1927749	1.71253e+06	2006652	0.73174	diploid	FEMALE	0	1	0	0	1
P29410_182	OS_XX_13	female	random	Halle, Germany	batch 3	7.93	85.66	2149548	2.00575e+06	2373516	0.39101	diploid	FEMALE	0	1	0	0	1
P29410_183	OS_XX_14	female	random	Halle, Germany	batch 3	7.41	85.31	2143830	1.97546e+06	2335231	0.468	diploid	FEMALE	0	1	0	0	1
														88	74	70	18	74

### Sheet: Table S2 - halle samples
Table S2 - Origin of Osmia bicornis cocoons containing potential diploid males collected in Halle over 2 consecutive years
sample ID	sampling year	nest no.	cell number	sex	cocoon mass [g]	suspected diploid male	wrong order	high mass	confirmed ploidy
OS44	2021	49	1	male	0.1197	yes	yes	yes	DIPLOID MALE
OS45	2021	49	2	male	0.1131	yes	yes	yes	DIPLOID MALE
OS_2021_49_03	2021	49	3	female	0.1311	no	no	no	FEMALE
OS_2021_49_04	2021	49	4	female	0.112	no	no	no	FEMALE
OS46	2021	49	5	male	0.0932	yes	yes	no	HAPLOID MALE
OS_2021_49_06	2021	49	6	female	0.1015	no	no	no	FEMALE
OS_2021_49_07	2021	49	7	female	0.138	no	no	no	FEMALE
OS_2021_70_01	2021	70	1	female	0.1106	no	no	no	FEMALE
OS_2021_70_02	2021	70	2	female	0.1092	no	no	no	FEMALE
OS47	2021	70	3	male	0.075	yes	yes	no	HAPLOID MALE
OS_2021_70_04	2021	70	4	female	0.1009	no	no	no	FEMALE
OS48	2021	70	5	male	0.0693	yes	yes	no	HAPLOID MALE
OS_2021_70_06	2021	70	6	female	0.0989	no	no	no	FEMALE
OS_2021_70_07	2021	70	7	female	0.1132	no	no	no	FEMALE
OS_2021_70_08	2021	70	8	female	0.1527	no	no	no	FEMALE
OS49	2021	100	1	male	0.1578	yes	yes	yes	DIPLOID MALE
OS_2021_100_02	2021	100	2	female	0.1724	no	no	no	FEMALE
OS_2021_100_03	2021	100	3	female	0.147	no	no	no	FEMALE
OS50	2021	100	4	male	0.1456	yes	yes	yes	DIPLOID MALE
OS51	2021	100	5	male	0.1468	yes	yes	yes	DIPLOID MALE
OS_2021_100_06	2021	100	6	female	0.1017	no	no	no	FEMALE
OS_2021_143_01	2021	143	1	female	0.1368	NA	NA	NA	FEMALE
OS52	2021	143	2	male	0.084	yes	yes	no	HAPLOID MALE
OS_2021_143_03	2021	143	3	female	0.1442	NA	NA	NA	FEMALE
OS_2021_143_04	2021	143	4	female	0.1401	NA	NA	NA	FEMALE
OS53	2021	143	5	male	0.1069	yes	yes	yes	HAPLOID MALE
OS_2021_143_06	2021	143	6	female	0.124	NA	NA	NA	FEMALE
OS_2021_143_07	2021	143	7	male	0.0929	no	no	no	HAPLOID MALE
OS_2021_186_01	2021	186	1	female	0.1326	NA	NA	NA	FEMALE
OS54	2021	186	2	male	0.0897	yes	yes	no	HAPLOID MALE
OS_2021_186_03	2021	186	3	female	0.1315	NA	NA	NA	FEMALE
OS55	2021	186	4	male	0.0869	yes	yes	no	HAPLOID MALE
OS56	2021	186	5	male	0.0825	yes	yes	no	HAPLOID MALE
OS57	2021	186	6	male	0.0858	yes	yes	no	HAPLOID MALE
OS_2021_186_07	2021	186	7	female	0.1042	NA	NA	NA	FEMALE
OS_2021_186_08	2021	186	8	female	0.1285	NA	NA	NA	FEMALE
OS_2023_71_01	2022	71	1	male	0.1398	yes	yes	yes	DIPLOID MALE
OS_2023_71_02	2022	71	2	male	0.1357	yes	yes	yes	DIPLOID MALE
OS_2023_71_03	2022	71	3	female	0.121	NA	NA	NA	FEMALE
OS_2023_71_04	2022	71	4	male	0.1181	yes	yes	yes	DIPLOID MALE
OS_2023_71_05	2022	71	5	female	0.1166	NA	NA	NA	FEMALE
OS_2023_71_06	2022	71	6	female	0.1268	NA	NA	NA	FEMALE
OS_2023_71_07	2022	71	7	female	0.1499	NA	NA	NA	FEMALE
OS_2023_71_08	2022	71	8	male	0.1031	yes	no	yes	HAPLOID MALE
OS_2023_143_01	2022	143	1	female	0.1637	NA	NA	NA	FEMALE
OS_2023_143_02	2022	143	2	male	0.1517	yes	yes	yes	DIPLOID MALE
OS_2023_143_03	2022	143	3	female	0.1447	NA	NA	NA	FEMALE
OS_2023_143_04	2022	143	4	male	0.1591	yes	yes	yes	DIPLOID MALE
OS_2023_143_05	2022	143	5	female	0.1614	NA	NA	NA	FEMALE
OS_2023_143_06	2022	143	6	male	0.1341	yes	yes	yes	DIPLOID MALE
OS_2023_143_07	2022	143	7	female	0.1365	NA	NA	NA	FEMALE
OS_2023_143_08	2022	143	8	female	0.1538	NA	NA	NA	FEMALE
OS_2023_169_01	2022	169	1	female	0.1735	NA	NA	NA	FEMALE
OS_2023_169_02	2022	169	2	male	0.1518	yes	yes	yes	DIPLOID MALE
OS_2023_169_03	2022	169	3	female	0.1502	NA	NA	NA	FEMALE
OS_2023_169_04	2022	169	4	female	0.1478	NA	NA	NA	FEMALE
OS_2023_169_05	2022	169	5	male	0.1505	yes	yes	yes	DIPLOID MALE
OS_2023_169_06	2022	169	6	male	0.1333	yes	yes	yes	DIPLOID MALE
OS_2023_169_07	2022	169	7	female	0.1393	NA	NA	NA	FEMALE
OS_2023_169_08	2022	169	8	female	0.1203	NA	NA	NA	FEMALE
OS_2023_169_09	2022	169	9	female	0.145	NA	NA	NA	FEMALE
OS_2023_169_10	2022	169	10	male	0.1118	yes	yes	yes	HAPLOID MALE
OS_2023_169_11	2022	169	11	female	0.1255	NA	NA	NA	FEMALE
OS_2021_219_01	2021	219	1	female	0.1671	NA	NA	NA	FEMALE
OS_2021_219_02	2021	219	2	female	0.1689	NA	NA	NA	FEMALE
OS58	2021	219	3	male	0.0953	yes	yes	no	HAPLOID MALE
OS_2021_219_04	2021	219	4	female	0.1578	NA	NA	NA	FEMALE
OS_2021_219_05	2021	219	5	male	0.0922	no	no	no	HAPLOID MALE
OS_2021_219_06	2021	219	6	male	0.0957	no	no	no	HAPLOID MALE
OS_01	2021	random sample	NA	male	NA	yes	NA	yes	DIPLOID MALE
OS_02	2021	random sample	NA	male	NA	yes	NA	yes	HAPLOID MALE
OS_03	2021	random sample	NA	male	NA	yes	NA	yes	HAPLOID MALE
OS_04	2021	random sample	NA	male	NA	yes	NA	yes	HAPLOID MALE
OS_05	2021	random sample	NA	male	NA	yes	NA	yes	HAPLOID MALE
OS_06	2021	random sample	NA	male	NA	yes	NA	yes	HAPLOID MALE
OS_07	2021	random sample	NA	male	NA	yes	NA	yes	HAPLOID MALE
OS_08	2021	random sample	NA	male	NA	yes	NA	yes	HAPLOID MALE
OS_09	2021	random sample	NA	male	NA	yes	NA	yes	HAPLOID MALE
OS_10	2021	random sample	NA	male	NA	yes	NA	yes	DIPLOID MALE
OS_11	2021	random sample	NA	male	NA	yes	NA	yes	HAPLOID MALE
OS_12	2021	random sample	NA	male	NA	yes	NA	yes	HAPLOID MALE
OS_13	2021	random sample	NA	male	NA	yes	NA	yes	HAPLOID MALE
OS_14	2021	random sample	NA	male	NA	yes	NA	yes	DIPLOID MALE
OS_15	2021	random sample	NA	male	NA	yes	NA	yes	HAPLOID MALE
OS_16	2021	random sample	NA	male	NA	yes	NA	yes	HAPLOID MALE
OS_17	2021	random sample	NA	male	NA	yes	NA	yes	HAPLOID MALE
OS_XX_01	2022	random sample	NA	female	NA	NA	NA	NA	FEMALE
OS_XX_02	2022	random sample	NA	female	NA	NA	NA	NA	FEMALE
OS_XX_03	2022	random sample	NA	female	NA	NA	NA	NA	FEMALE
OS_XX_04	2022	random sample	NA	female	NA	NA	NA	NA	FEMALE
OS_XX_05	2022	random sample	NA	female	NA	NA	NA	NA	FEMALE
OS_XX_06	2022	random sample	NA	female	NA	NA	NA	NA	FEMALE
OS_XX_07	2022	random sample	NA	female	NA	NA	NA	NA	FEMALE
OS_XX_08	2022	random sample	NA	female	NA	NA	NA	NA	FEMALE
OS_XX_09	2022	random sample	NA	female	NA	NA	NA	NA	FEMALE
OS_XX_10	2022	random sample	NA	female	NA	NA	NA	NA	FEMALE
OS_XX_11	2022	random sample	NA	female	NA	NA	NA	NA	FEMALE
OS_XX_12	2022	random sample	NA	female	NA	NA	NA	NA	FEMALE
OS_XX_13	2022	random sample	NA	female	NA	NA	NA	NA	FEMALE
OS_XX_14	2022	random sample	NA	female	NA	NA	NA	NA	FEMALE
potential diploid male class:
class 1 - wrong order and large (>0.1 g)
class 2 - wrong order and small (<0.1g)
class 3 - right order and large (>0.1g)

### Sheet: Table S3 - uppsala samples
Table S3 - Origin of Osmia bicornis cocoons containing potential diploid males collected in Uppsala
sample ID	nesting box	nest	consecutive nest number	cell number	sex	mass(g)	suspected diploid male?	wrong order	high mass	confirmed ploidy
OS01	1	13	13	1	M	NA	yes	yes	yes	HAPLOID MALE
OS02	1	15	15	3	M	NA	yes	yes	no	HAPLOID MALE
OS03	2	5	42	1	M	0.112	yes	yes	yes	HAPLOID MALE
OS04	2	5	42	2	M	0.1091	yes	yes	yes	HAPLOID MALE
OS05	2	7	44	3	M	0.1003	yes	no	yes	HAPLOID MALE
OS06	2	9	46	2	M	0.1353	yes	yes	yes	HAPLOID MALE
OS07	2	15	52	1	M	0.1162	yes	yes	yes	HAPLOID MALE
OS08	2	15	52	2	M	0.1355	yes	yes	yes	HAPLOID MALE
OS09	2	15	52	3	M	0.1342	yes	yes	yes	HAPLOID MALE
OS10	2	15	52	5	M	0.127	yes	yes	yes	HAPLOID MALE
OS11	2	24	61	7	M	0.13	yes	no	yes	HAPLOID MALE
OS12	2	28	65	6	M	0.1186	yes	yes	yes	HAPLOID MALE
OS13	2	28	65	7	M	0.0947	yes	yes	no	HAPLOID MALE
OS14	2	32	69	3	M	0.1534	yes	no	yes	DIPLOID MALE
OS15	3	2	76	8	M	0.0836	yes	yes	no	HAPLOID MALE
OS16	3	4	78	6	M	0.1038	yes	yes	yes	HAPLOID MALE
OS17	3	14	88	3	M	0.137	yes	yes	yes	HAPLOID MALE
OS18	3	18	92	3	M	0.0893	yes	yes	no	HAPLOID MALE
OS19	3	26	100	1	M	0.1603	yes	yes	yes	HAPLOID MALE
OS20	3	31	105	4	M	0.1294	yes	yes	yes	HAPLOID MALE
OS21	3	32	106	4	M	0.1291	yes	yes	yes	HAPLOID MALE
OS22	4	4	115	1	M	0.1262	yes	yes	yes	HAPLOID MALE
OS23	4	4	115	2	M	0.0842	yes	yes	no	HAPLOID MALE
OS24	4	9	120	5	M	0.1023	yes	yes	yes	HAPLOID MALE
OS25	4	27	138	1	M	0.1024	yes	yes	no	HAPLOID MALE
OS26	4	38	149	2	M	0.126	yes	no	yes	HAPLOID MALE
OS27	5	2	151	4	M	0.1463	yes	yes	yes	HAPLOID MALE
OS28	5	3	152	4	M	0.1073	yes	yes	yes	HAPLOID MALE
OS29	5	8	157	5	M	0.1551	yes	yes	yes	HAPLOID MALE
OS30	5	29	179	2	M	0.1359	yes	yes	yes	HAPLOID MALE
OS31	5	30	180	1	M	0.1054	yes	yes	yes	HAPLOID MALE
OS32	6	3	190	1	M	0.1059	yes	yes	yes	HAPLOID MALE
OS33	6	17	204	3	M	0.1017	yes	yes	yes	HAPLOID MALE
OS34	6	17	204	5	M	0.0738	yes	yes	no	HAPLOID MALE
OS35	6	17	204	6	M	0.0786	yes	yes	no	HAPLOID MALE
OS36	6	26	213	1	M	0.1217	yes	yes	yes	HAPLOID MALE
OS37	6	26	213	5	M	0.0536	yes	yes	no	HAPLOID MALE
OS38	6	27	214	2	M	0.0596	yes	yes	no	HAPLOID MALE
OS39	7	1	226	6	M	0.1066	yes	no	yes	HAPLOID MALE
OS40	7	14	239	5	M	0.1024	yes	no	yes	HAPLOID MALE
OS41	7	19	244	3	M	0.0989	yes	yes	no	HAPLOID MALE
OS42	4	16	127	4	M	0.1014	yes	no	yes	HAPLOID MALE
OS59	1	4	4	3	F	0.1323	NA	NA	NA	FEMALE
OS60	1	14	14	2	F	0.1646	NA	NA	NA	FEMALE
OS61	1	18	18	3	F	0.1513	NA	NA	NA	FEMALE
OS62	1	22	22	6	F	0.1584	NA	NA	NA	FEMALE
OS63	1	26	26	1	F	0.1736	NA	NA	NA	FEMALE
OS64	1	31	31	2	F	0.1815	NA	NA	NA	FEMALE
OS65	3	17	91	2	F	0.1685	NA	NA	NA	FEMALE
OS66	3	19	93	1	F	0.1596	NA	NA	NA	FEMALE
OS67	3	21	95	3	F	0.159	NA	NA	NA	FEMALE
OS68	3	23	97	3	F	0.1537	NA	NA	NA	FEMALE
OS69	3	25	99	2	F	0.155	NA	NA	NA	FEMALE
OS70	4	9	120	1	F	0.1488	NA	NA	NA	FEMALE
OS71	4	12	123	1	F	0.1755	NA	NA	NA	FEMALE
OS72	4	15	126	1	F	0.1638	NA	NA	NA	FEMALE
OS73	4	18	129	2	F	0.1253	NA	NA	NA	FEMALE
OS74	4	21	132	2	F	0.1497	NA	NA	NA	FEMALE
OS75	4	25	136	1	F	0.1916	NA	NA	NA	FEMALE
OS76	4	27	138	3	F	0.1282	NA	NA	NA	FEMALE
OS77	4	33	144	1	F	0.1351	NA	NA	NA	FEMALE
OS78	5	3	152	1	F	0.1518	NA	NA	NA	FEMALE
OS79	5	4	153	2	F	0.1417	NA	NA	NA	FEMALE
OS80	5	6	155	3	F	0.1355	NA	NA	NA	FEMALE
OS81	5	8	157	2	F	0.1722	NA	NA	NA	FEMALE
OS82	5	9	158	4	F	0.1528	NA	NA	NA	FEMALE
potential diploid male class:
class 1 - wrong order and large (>0.1 g)
class 2 - wrong order and small (<0.1g)
class 3 - right order and large (>0.1g)

### Sheet: Table S4 - matched matings
Table S4 - estimation of frequency of matched mating
				Detection probability													relative Frequency matched matings	maximum frequency matched matings
			Number of female cells	0	1	2	3	4	5	6	7	8	9	10	effective nest number	confirmed matched matings
			P(MM-Female)	1	0.5	0.25	0.125	0.0625	0.03125	0.015625	0.0078125	0.00390625	0.00195312	0.000976562
Year	Location	Nest tubes	Individual nests	0	0	0.75	0.875	0.9375	0.96875	0.984375	0.992188	0.996094	0.998047	0.999023
2021	Halle	222	227	14	4	14	19	36	130	7	1	1	0	1	196.69	2	0.0101683	0.0151752
2021	Uppsala	279	242	60	17	27	38	43	48	27	15	1	3	0	185.764	1	0.00538318	0.0107087
2022	Halle	182	203	1	10	7	11	13	144	11	5	1	0	0	183.348	3	0.0163624	0.0216981
																mean	0.0106379	0.0158607
																sd	0.00449452	0.00451251

### Sheet: Table S5 - Candidate region
Table S5: Coordinates of elements within the candidate region
Name	Chromosome	Region_start	Region_end	Note
Candidate Region	NC_060216.1	14404983	14406957	Candidate ROH-block as derived from mapping
P1	NC_060216.1	14404863	14405113	heterozygous block within the candidate region in the intron of ANTSR Ortholog
P2	NC_060216.1	14405353	14405963	heterozygous block within the candidate region at the 3' end of ANTSR Ortholog
P3	NC_060216.1	14406163	14406733	heterozygous block within the candidate region downstream of ANTSR Ortholog
ENSOBBT00005020912	NC_060216.1	14404739	14405609	ANTSR Ortholog
ENSOBBE00005043305	NC_060216.1	14404739	14404850	ANTSR Ortholog, Exon 1
ENSOBBE00005043306	NC_060216.1	14405255	14405609	ANTSR Ortholog, Exon 2

### Sheet: Table S6 - ANTSR heterogeneity
Table S6: Number of heterozygous sites (SNP and INDELS) per female individual across peaks in candidate-region and total candidate region
Individual	P1_intron	P2_tailend	P3_downstream	total_candidate_region
P29410_136_S49	0	2	1	3
P29410_157_S70	1	2	0	3
P29410_181_S94	1	2	1	4
P29410_148_S61	0	2	4	6
P29410_138_S51	0	2	5	8
P29410_140_S53	1	4	4	9
P29410_161_S74	5	1	2	9
P29410_115_S28	0	3	7	10
P29410_151_S64	6	1	2	10
P29410_169_S82	1	6	1	12
OS76	5	5	3	14
P29410_133_S46	4	6	4	16
P29410_135_S48	0	1	18	19
OS59	0	0	17	20
P29410_162_S75	3	3	13	21
P29410_119_S32	8	8	3	21
P29410_170_S83	0	8	15	23
P29410_139_S52	7	6	10	23
P29410_110_S23	2	3	19	24
P29410_134_S47	0	4	21	25
P29410_165_S78	6	4	14	25
P29410_175_S88	10	6	8	25
P29410_177_S90	4	7	15	27
P29410_167_S80	0	14	11	29
OS71	1	8	19	29
OS62	4	8	11	29
P29410_183_S96	0	7	22	30
P29410_158_S71	0	1	25	31
OS78	2	5	23	32
P29410_160_S73	11	7	10	32
OS60	1	12	20	34
P29410_116_S29	6	6	20	34
OS64	10	10	12	34
P29410_132_S45	6	11	17	36
P29410_182_S95	10	7	16	36
OS63	7	14	15	37
P29410_155_S68	3	11	24	38
OS72	4	8	26	38
OS75	4	8	26	38
P29410_112_S25	7	12	18	38
P29410_149_S62	1	12	21	39
P29410_159_S72	10	9	18	39
P29410_163_S76	6	9	27	42
P29410_131_S44	6	10	22	42
P29410_164_S77	8	10	24	42
P29410_156_S69	8	10	24	42
P29410_174_S87	10	8	23	42
OS73	4	9	30	43
OS81	6	7	29	43
P29410_137_S50	11	7	23	43
P29410_147_S60	5	11	25	45
P29410_111_S24	10	6	25	45
P29410_109_S22	10	9	25	45
P29410_127_S40	10	12	23	45
P29410_125_S38	11	10	22	45
OS80	8	9	24	46
P29410_114_S27	10	6	27	46
OS66	4	6	34	47
OS74	8	4	33	47
P29410_178_S91	5	17	26	48
P29410_123_S36	7	9	30	48
P29410_122_S35	7	9	30	48
OS68	7	10	29	48
P29410_129_S42	10	12	26	48
OS70	12	7	25	48
OS61	10	8	28	50
OS82	10	10	25	50
OS77	11	10	28	50
OS79	11	11	25	51
OS67	11	11	29	52
P29410_121_S34	12	12	26	52
OS69	14	7	30	53
P29410_152_S65	13	14	23	56
P29410_113_S26	11	16	35	63

### Sheet: Table S7 - additional data
Table S7: Datasets of Hymenoptera species for which ANTSR-ortholog nucleotide diversity was estimated
Species	Number of individuals used	Reference genome	BioProject number	lnRNA blast hit coords	match length (bp)	Match percentage(query length/match length)	query species	Locus ref	Reference
A. retusa	57	A. retusa	PRJNA1255204	ptg000012l:19567654-19568077	421	90	Apis mellifera	LOC100576403	Taliadoros et al. 2025
A. quadrimaculata	43	A. quadrimaculata	PRJNA1255204	ptg000007l:14618926-14619349	425	90	Apis mellifera	LOC100576403	Taliadoros et al. 2025
A. plagiata	27	A. plagiata	PRJNA1255204	contig_853:24407378-24407804	428	89	Apis mellifera	LOC100576403	Taliadoros et al. 2025
B. balteatus	299	Bombus balteatus	PRJNA704506	contig_005:9289639-9291780	2030	93	Bombus terrestris	LOC125386106	Christmas et al. 2022
B. lapponicus	65	Bombus sylvicola	PRJNA646847	contig_025:859282-861419	2032	93	Bombus terrestris	LOC125386106	Christmas et al. 2021
B. monticola	49	Bombus sylvicola	PRJNA646847	contig_025:859282-861419	2032	93	Bombus terrestris	LOC125386106	Christmas et al. 2021
A. mellifera	55	Apis mellifera	PRJNA357367	LG2:10408977-10409725	749	100	Apis mellifera	LOC100576403	Wallberg et al. 2017
L. pauxilum	71	L. pauxilum	PRJEB51575	OW121699.1:53282510-53282925	415	82	Apis mellifera	LOC100576403	The Darwin Tree of Life Project Consortium 2021
L. albipes	160	L. albipes	PRJNA1143928	LALB_chr_3:4838047-4838418	371	81	Apis mellifera	LOC100576403	Jones et al. 2024
F. aquilonia	10	F. aquilonia x F. polyctena	availabe at: doi: 10.6084/m9.figshare.c.5332442.v1	Scaffold13:1004419-1004761	342	87	Linepithema humile	ANTSR	Nouhaud et al. 2022
F. polyctena	10	F. aquilonia x F. polyctena	availabe at: doi: 10.6084/m9.figshare.c.5332442.v1	Scaffold13:1004419-1004761	342	87	Linepithema humile	ANTSR	Nouhaud et al. 2022
S. invicta	368	S. invicta	availabe at: https://wurmlab.com/data/optical_mapping/	NW_011803501.1:2715361-2716330	969	85	Linepithema humile	ANTSR	Stolle et al. 2022

### Sheet: Table S8 - ANTSR diversity
Table S8: Nucleotide diversity in the Orthologous region to ANTSR, by species
Species	Chromosome	region_start	region_stop	region_PI_value	region_PI_quantile
Osmia bicornis	NC_060216.1	14400001	14410000	0.005604	99.861
Apis mellifera	LG2	14625976	14683332	0.00481378	35.7876
Bombus balteatus	contig_005	9289639	9291780	0.00429991	87.0341	**
Bombus monticola*	contig_025	815454	816191	0.00786379	99.8452
Bombus lapponicus*	contig_025	815454	816191	0.0100165	99.8452
Anthophora quadrimaculata	ptg000007l	14660065	14748610	0.00584834	99.0853
Anthophora plagiata	contig_853	24350521	24369573	0.00155708	99.9831	*****
Anthophora retusa	ptg000012l	19578097	19653599	0.0118758	99.8195
Lasioglossum albipes	LALB_chr_3	4830001	4840000	0.0133	96.903
Lasioglossum pauxillum	OW121699.1	53280001	53290000	0.0115	99.625
Formica polyctena	Scaffold13	1000001	1010000	0.0004	29.128	***
Formica aquilonia	Scaffold13	1000001	1010000	0.0005	37.953	***
Solenopsis invicta	NW_011803501.1	2700001	2710000	6.9e-05	2.467	****
* mapped against the genome of Bombus sylvicola
** within 38kbp of a 99,7th percentile peak.
*** within 45kbp of a 99.99th percentile peak
**** within 15kbp of the global maximum
***** within 512bp of a 99.9th percentile peak

### Sheet: Table S9 - heterochromatin
Table S9 - Heterochromatic regions
Contig	start	end
NC_060216.1	0	5000000
NC_060217.1	0	700000
NC_060218.1	10300000	12914961
NC_060219.1	0	1400000
NC_060220.1	9500000	12315542
NC_060221.1	9000000	12262889
NC_060222.1	7500000	11714370
NC_060223.1	0	4100000
NC_060224.1	8200000	10975868
NC_060225.1	0	4000000
NC_060226.1	0	1750000
NC_060227.1	8700000	9721593
NC_060228.1	0	2000000
NC_060229.1	6500000	9388592
NC_060230.1	7000000	9326595
NC_060231.1	0	2500000
